# Isolation of strains and their genome sequencing to analyze the mating system of *Ophiocordyceps robertsii*

**DOI:** 10.1101/2022.12.02.518814

**Authors:** Melvin Xu, Nathan A. Ashley, Niloofar Vaghefi, Ian Wilkinson, Alexander Idnurm

## Abstract

The fungal genus *Ophiocordyceps* contains a number of insect pathogens. One of the best known of these is *Ophiocordyceps sinensis*, which is used in Chinese medicine and its overharvesting threatens sustainability; hence, alternative sources are being sought. *Ophiocordyceps robertsii*, found in Australia and New Zealand, has been proposed to be a close relative to *O. sinensis*, but little is known about this species despite being also of historical significance. Here, *O. robertsii* strains were isolated into culture and high coverage draft genome sequences obtained and analyzed. This species has a large genome expansion, as also occurred in *O. sinensis*. The mating type locus was characterized, indicating a heterothallic arrangement whereby each strain has an idiomorphic region of two (*MAT1-2-1, MAT1-2-2*) or three (*MAT1-1-1, MAT1-1-2, MAT1-1-3*) genes flanked by the conserved *APN2* and *SLA2* genes. These resources provide a new opportunity for understanding the evolution of the expanded genome in the homothallic species *O. sinensis*, as well as capabilities to explore the pharmaceutical potential in a species endemic to Australia and New Zealand.

**One sentence summary:** *Ophiocordyceps robertsii* is a close relative of *O. sinensis* and has a large genome but with a heterothallic mating system.
