## Supplemental tables 1, 2 and 3 for "Isolation of strains and their genome sequencing to analyze the mating system of *Ophiocordyceps robertsii*"

### Sheet: Supplementary Table 1
Supplementary Table 1. GenBank accessions of the DNA sequences used to create phylogenetic trees. Grey shading indicates no sequence data are available.
Species	Strain/voucher	ITS	SSU 18S	LSU 28S	TEF1α	RBP1	RBP2
Ophiocordyceps robertsii	UoM1	OM996199	ON006406	ON006405	ON006407	ON006408	ON006409
Ophiocordyceps robertsii	UoM191A	OP326271
Ophiocordyceps robertsii	K(M)27083	AJ309335.1		EF468826.1	EF468766.1
Ophiocordyceps robertsii	OR1	MW836788.1
Ophiocordyceps ‘robertsii’	YHORZT007	KC561978.1	KC561978.1	KC561978.1	KC561979.1	KC561980.1
Ophiocordyceps arborescens	NBRC:105890	AB968399.1	AB968387.1	AB968415.1	AB968573.1		AB968535.1
Ophiocordyceps xuefengensis	GZUH2012HN14	KC631802.1	KC631789.1		KC631793.1	KC631798.1
Ophiocordyceps sinensis	EFCC 7287	JN049854.1	EF468971.1	EF468827.1	EF468767.1	EF468874.1	EF468924.1
Ophiocordyceps sinensis	CMO18	n/a	n/a	n/a	n/a	n/a	n/a
Ophiocordyceps macroacicularis	NBRC:100685	AB968400.1	AB968388.1	AB968416.1	AB968574.1		AB968536.1
Ophiocordyceps macroacicularis	BCC22918					MF614669.1
Ophiocordyceps stylophora	NBRC:100947	JN943352.1	JN941694.1	JN941447.1	AB968579.1	JN992428.1	AB968541.1
Ophiocordyceps lanpingensis	YHOL0707	HQ654775.1
Ophiocordyceps lanpingensis	YHOS0705		KC417458.1	KC417460.1	KC417462.1	KC417464.1	KC456333.1
Ophiocordyceps karstii	MFLU:15-3884		KU854952.1		KU854945.1	KU854943.1
Ophiocordyceps multiperitheciata	BCC22861			MF614656.1	MF614640.1	MF614670.1	MF614683.1
Ophiocordyceps appendiculata	NBRC 106959	JN943325.1	JN941729.1	JN941412.1	AB968578.1	JN992463.1	AB968540.1
Ophiocordyceps liangshanensis	YFCC 8577		MT774218.1	MT774225.1	MT774246.1	MT774232.1	MT774239.1
Ophiocordyceps agriotidis	ARSEF 5692	JN049819.1	DQ522540.1	DQ518754.1	DQ522322.1	DQ522368.1	DQ522418.1
Hirsutella illustris	ARSEF 5539	KM652160.1	KM652069.1	KM652112.1	KM651996.1	KM652037.1
Hirsutella kirchneri	ARSEF 5551	KM652161.1	KM652070.1	KM652113.1	KM651997.1
Hirsutella strigosa	ARSEF 2197	KM652175.1	KM652129.1	KM652085.1	KM652012.1
Cordyceps hauturu	PDD:108384	MW191773

### Sheet: Supplementary Table 2
Supplementary Table 2. Genome statistics for de novo assemblies of Ophiocordyceps robertsii strains UoM1 and UoM4 produced in this study estimated using Quast v.2.0.5 (Gurevich et al. 2013) and genome completeness for each of the assemblies estimated using BUSCO v.1.2 (Simão et al. 2015)
	UoM1					UoM4
Statistics without reference	robertsii_UoM1_71kmer_fasta	UoM1_soap69_fasta	UoM1_soap71_fasta	UoM1_soap73_fasta	UoM1_Unicycler_assembly	UoM4_soap81_fasta	UoM4_soap83_fasta	UoM4_soap85_fasta	UoM4_Unicycler_assembly
# contigs	12910	11380	11133	10528	10216	3764	3713	3618	5720
# contigs (>= 0 bp)	12910	54091	53474	50719	10216	41645	42343	43827	5720
# contigs (>= 1000 bp)	12910	9804	9662	9205	10192	3245	3181	3110	5365
Largest contig	137065	212843	207746	204318	145118	481252	433789	457992	196379
Total length	97801705	129110330	127232426	126284782	95848736	120291071	118979661	117796445	102700526
Total length (>= 0 bp)	97801705	134734798	132950488	131692698	95848736	125210233	123953528	122916985	102700526
Total length (>= 1000 bp)	97801705	128017193	126204791	125360574	95831259	119930537	118608313	117441413	102425899
N50	14467	28961	28119	28511	18587	81902	83222	82290	38446
N75	6478	12702	12683	12901	8638	42355	43535	45280	19719
L50	1826	1280	1296	1283	1508	428	426	427	805
L75	4345	2957	2986	2931	3382	935	917	905	1724
GC (%)	37.46	37.76	37.67	37.56	37.81	37.69	37.66	37.64	37.56
Mismatches
# N's	1037088	33785771	31217667	29458915	0	19248947	17359038	15689254	0
# N's per 100 kbp	1060.4	26168	24536	23327	0	16002	14590	13319	0
BUSCO completeness	0.839	0.946	0.937	0.924	0.97	0.979	0.98	0.978	0.972
based on sordariomycetes_odb10 database

### Sheet: Supplementary Table 3
Supplementary Table 3. Genome completeness for de novo assemblies of Ophiocordyceps robertsii strains UoM1 and UoM4
produced in this study estimated using BUSCO v.1.2 (Simão et al. 2015) based on sordariomycetes_odb10 database
	UoM1	UoM4
Genome sompleteness	0.97	0.972
Complete BUSCOs (C)	3702	3709
Complete and single-copy BUSCOs (S)	3693	3699
Complete and duplicated BUSCOs (D)	9	10
Fragmented BUSCOs (F)	47	25
Missing BUSCOs (M)	68	83
Total BUSCO groups searched	3817	3817
